# Structural basis of substrate recognition for proteasome degradation by prokaryotic ubiquitin-like protein ligase PafA

**DOI:** 10.64898/2026.04.10.717840

**Authors:** Alicia Plourde, Adwaith B. Uday, Taylor J. B. Forrester, Natalie Zeytuni, Siavash Vahidi

**Author notes:** **Correspondence to:** Siavash Vahidi; or Natalie Zeytuni. These authors contributed equally to this work (Alicia Plourde, Adwaith B. Uday).

## Abstract

Selective protein degradation in some bacteria is performed by the Pup-proteasome system, in which the ligase PafA tags hundreds of substrates for proteasomal degradation. How a single enzyme achieves such broad substrate specificity in the absence of conserved sequence motifs has remained unclear. Here we determine structures of PafA in complex with a pupylated substrate and show that substrate recognition is mediated by a minimal and highly distributed interface. PafA samples an ensemble of closely related conformations that collectively position the target lysine residue for modification. This recognition mechanism arises from a combination of structured contacts and dynamic elements on both the enzyme and substrate, enabling geometric compatibility rather than sequence-specific interactions. These findings reveal an ensemble-driven mechanism of molecular recognition that explains how broad substrate specificity is achieved and provides a framework for understanding selective protein degradation in prokaryotes.
