## Supplementary material for "Structural basis of substrate recognition for proteasome degradation by prokaryotic ubiquitin-like protein ligase PafA": Table S1

### Sheet: Sheet1
	Class 1				Class 2				Class 3				Class 4
	Consensus	PanB-focussed	PafA-focussed	Composite	Consensus	PanB-focussed	PafA-focussed	Composite	Consensus	PanB-focussed	PafA-focussed	Composite	Consensus	PanB-focussed	PafA-focussed	Composite
PDB ID				12DX				12DY				12DZ				12EA
EMDB ID	EMD-76354	EMD-76355	EMD-76356	EMD-76357	EMD-76358	EMD-76359	EMD-76360	EMD-76361	EMD-76362	EMD-76363	EMD-76364	EMD-76365	EMD-76366	EMD-76367	EMD-76368	EMD-76369
Data collection and processing
Microscope and camera	FEI Titan Krios with Gatan K3 Camera	FEI Titan Krios with Gatan K3 Camera	FEI Titan Krios with Gatan K3 Camera	FEI Titan Krios with Gatan K3 Camera	FEI Titan Krios with Gatan K3 Camera	FEI Titan Krios with Gatan K3 Camera	FEI Titan Krios with Gatan K3 Camera	FEI Titan Krios with Gatan K3 Camera	FEI Titan Krios with Gatan K3 Camera	FEI Titan Krios with Gatan K3 Camera	FEI Titan Krios with Gatan K3 Camera	FEI Titan Krios with Gatan K3 Camera	FEI Titan Krios with Gatan K3 Camera	FEI Titan Krios with Gatan K3 Camera	FEI Titan Krios with Gatan K3 Camera	FEI Titan Krios with Gatan K3 Camera
Magnification (x)	130000	130000	130000	130000	130000	130000	130000	130000	130000	130000	130000	130000	130000	130000	130000	130000
Voltage (kV)	300	300	300	300	300	300	300	300	300	300	300	300	300	300	300	300
Data acquisition software	Serial EM	Serial EM	Serial EM	Serial EM	Serial EM	Serial EM	Serial EM	Serial EM	Serial EM	Serial EM	Serial EM	Serial EM	Serial EM	Serial EM	Serial EM	Serial EM
Electron dose (e-/A2)	60	60	60	60	60	60	60	60	60	60	60	60	60	60	60	60
Defocus range (um)	-1.00 to 2.50	-1.00 to 2.50	-1.00 to 2.50	-1.00 to 2.50	-1.00 to 2.50	-1.00 to 2.50	-1.00 to 2.50	-1.00 to 2.50	-1.00 to 2.50	-1.00 to 2.50	-1.00 to 2.50	-1.00 to 2.50	-1.00 to 2.50	-1.00 to 2.50	-1.00 to 2.50	-1.00 to 2.50
Pixel size (A)	0.675	0.675	0.675	0.675	0.675	0.675	0.675	0.675	0.675	0.675	0.675	0.675	0.675	0.675	0.675	0.675
Number of micrographs	7236	7236	7236	7236	7236	7236	7236	7236	7236	7236	7236	7236	7236	7236	7236	7236
Processing software	cryoSPARC v4	cryoSPARC v4	cryoSPARC v4	cryoSPARC v4	cryoSPARC v4	cryoSPARC v4	cryoSPARC v4	cryoSPARC v4	cryoSPARC v4	cryoSPARC v4	cryoSPARC v4	cryoSPARC v4	cryoSPARC v4	cryoSPARC v4	cryoSPARC v4	cryoSPARC v4
Symmetry imposed	C1	C1	C1	C1	C1	C1	C1	C1	C1	C1	C1	C1	C1	C1	C1	C1
Initial particle images (no.)	671827	671827	671827	671827	671827	671827	671827	671827	671827	671827	671827	671827	671827	671827	671827	671827
Final particle images (no.)	68644	68644	68644	68644	64474	64474	64474	64474	52528	52528	52528	52528	55727	55727	55727	55727
Map resolution (at FSC=0.143) (A)	2.92	2.91	3.59		2.93	2.94	4.01		3	2.98	4.17		2.97	2.98	4.24
Refinement
Intial model used	PDB:1OY0, AlphaFold3	PDB:1OY0, AlphaFold3	PDB:1OY0, AlphaFold3	PDB:1OY0, AlphaFold3	PDB:1OY0, AlphaFold3	PDB:1OY0, AlphaFold3	PDB:1OY0, AlphaFold3	PDB:1OY0, AlphaFold3	PDB:1OY0, AlphaFold3	PDB:1OY0, AlphaFold3	PDB:1OY0, AlphaFold3	PDB:1OY0, AlphaFold3	PDB:1OY0, AlphaFold3	PDB:1OY0, AlphaFold3	PDB:1OY0, AlphaFold3	PDB:1OY0, AlphaFold3
Model resolution - Masked(FSC=0/0.143/0.5)				2.8/2.9/3.1				2.9/2.9/3.1				2.9/3.0/3.2				2.9/3.0/3.3
Map sharpening factor (A2)	-80.7	-88	-134.5	-50	-79.7	-88	-134.6	-50	-76.3	-83.5	-155.9	-50	-76.3	-83.7	-167	-50
Model Composition
Non-hydrogen atoms				22503				22496				22579				22480
Protein residues				3016				3015				3024				3013
Ligands				ADP:1				ADP:1				ADP:1				ADP:1
B-factors (A2) (min/max/mean)
Protein				56.55/222.37/112.76				26.17/238.91/88.90				41.20/201.82/82.76				36.23/205.45/81.13
Ligand				152.66/185.44/161/71				143.18/185.87/160.09				166.38/166.38/166.38				186.44/186.44/186.44
r.m.s. deviations
Bond lengths (A)				0.002				0.002				0.002				0.003
Bond angles (deg)				0.444				0.464				0.468				0.553
Model Validation
Molprobity score				0.86				0.99				1.15				1.35
Clash score				1.32				2.17				2.4				3.15
Poor rotamers (%)
Ramachandran plot
Favoured (%)				97.98				98.38				97.35				96.4
Allowed (%)				2.02				1.62				2.65				3.6
Dissalowed (%)				0				0				0				0
